# A p32 family RNA editing factor acts in mitochondrial ribosome biogenesis

**DOI:** 10.64898/2026.08.02.742330

**Authors:** Prashant Chauhan, Ingrid Sveráková-Škodová, Jonathan E. Wong, Jan Říha, Julie Dedková, Anna Huber, Lukas Müller, Evgeny S. Gerasimov, Alena Zíková, Vyacheslav Yurchenko, Ondřej Gahura

## Abstract

Biogenesis of mitochondrial ribosomes (mitoribosomes) in the unicellular parasite *Trypanosoma brucei* requires an exceptionally large toolkit of assembly factors, identified in stable precursors of large and small mitoribosomal subunits (mtLSU and mtSSU) by cryoEM. Here, using genetic modifications and proteomic characterization of the immunoprecipitated assemblosome, the earliest characterized mtSSU precursor, we determined that a cap of its distinctive protrusion of hitherto unknown composition consists of a p22 homotrimer. This protein was previously implicated in the uridine-insertion editing of the cytochrome *c* oxidase subunit II transcript. Our functional analysis confirmed this role but revealed that its ablation also causes a loss of mtSSU and a systemic reduction in mitochondrial translation, phenocopying the depletion of established mitoribosomal assembly factors. Consequently, the oxidative phosphorylation system and mitochondrial function are compromised. The p22 protein belongs to the p32 family. We showed that five of its six trypanosomal members are involved in mtSSU biogenesis. Notably, p32 proteins are associated with mitoribosomes in two other distant eukaryotic lineages. A eukaryote-wide mapping of p32 proteins documented that their presence correlates with the retention of mitochondrial genomes. Together, our findings redefine trypanosomal p22 as a dual-function coordinator of mitochondrial gene expression and reveal that the ancestral role of the p32 family is associated with mitochondrial translation.
