## Supplementary Table 1 for "A p32 family RNA editing factor acts in mitochondrial ribosome biogenesis"

### Sheet: Oligonucleotides
	Description	Sequence (5' to 3')	Category
	mt-SAF24:Myc cloning, Fw	CTAAGCTTATGAGGTTCATCAACCAAGC	Cloning
	mt-SAF24:Myc cloning, Rv	ATGGATCCTCACAGATCCTCTTCTGAGATGAGTTTTTGTTCGTCCACCGTCCAAATATTAACTG	Cloning
	mt-SAF24 5' sgRNA, Fw	gaaattaatacgactcactataggCAAAATGAAAGAAAAACACGgttttagagctagaaatagc	Knockout
	mt-SAF24 3' sgRNA, Fw	gaaattaatacgactcactataggGATGGATGGAAGTCACTGAAgttttagagctagaaatagc	Knockout
	mt-SAF24 KO repair template (NeoR), Fw	ACTGTGGCCCTTCCTCTTCACTTTCTTCCCGCACAGCAAGGTCTTCTGAA	Knockout
	mt-SAF24 KO repair template (NeoR), Rv	TATGGATGCAAACAAGCGCGATCGATACCCATCCCCCCATTTTCTTCTTTTACA	Knockout
	Universal sgRNA reverse primer	AAAAGCACCGACTCGGTGCCACTTTTTCAAGTTGATAACGGACTAGCCTTATTTTAACTTGCTATTTCTAGCTCTAAAAC	Knockout
	mt-SAF24 5'UTR, Fw	TCTGTTCGGTAACTGTGGCC	Diagnostic PCR
	mt-SAF24 3'UTR, Rv	TATGGATGCAAACAAGCGCG	Diagnostic PCR
	NeoR CDS, Fw	AGGATCTCCTGTCATCTCACC	Diagnostic PCR
	NeoR CDS, Rv	TCAGAAGAACTCGTCAAGAAGG	Diagnostic PCR
	Aldolase 3' UTR, Rv	CGAATCCCCCCATTTTCTTC	Diagnostic PCR
	mt-SAF24 CDS Rv	ATAAAGCTTTCATCCATCACCTGGCTCCACTTCA	Diagnostic PCR
	mt-SAF24 NTD C-terminal endogenous tagging (pPOTvX), Fw	AGGTAGTTTACTCTATGAACCAGTGGGGGCTTCTAGAGCATGCCTTCCCGCCGGAAGTTATTGAAGACGGTGAAGGTTGCGGTTCTGGTAGTGGTTCC	Endogenous Tagging
	mt-SAF24 C-terminal endogenous tagging (pPOTvX), Rv	GCGCCTAAAATCGAGTTACCAACGGCATGAGGTATGGATGCAAACAAGCGCGATCGATACCCTTCAGTGACTTCCATCCACCAATTTGAGAGACCTGTGC	Endogenous Tagging
	p22 C-terminal endogenous V5-tagging (pPOTvX), Fw	TTCATTGACCAGTTCAGCTTGTGGTCAGAGCAGGCGGACTACGAAGAGTGGCTGAGCAGCATTAACAAATTTGTTTCGGGTTCTGGTAGTGGTTCC	Endogenous Tagging
	p22 C-terminal endogenous V5-tagging (pPOTvX), Rv	CCTTTCTTGTTTTTTTTCCACAGTTCTCTTTATTTTTTGTGTTGTGCTCCCGCCCCCCCCCCTCCTCTCCTCTTTACGCCAATTTGAGAGACCTGTGC	Endogenous Tagging
	mS64 C-terminal endogenous V5-tagging (pPOTvX), Fw	CTTTATCGACGGTGGACCTCTGCCGTATGAAGGGTTCACCGGATGGTTATTATCACACCGAGGGCGCTGTGCACTTATCGGGTTCTGGTAGTGGTTCC	Endogenous Tagging
	mS64 C-terminal endogenous V5-tagging (pPOTvX), Rv	ATATGAGTTTGTCCATCGGTCCCAGGCAATTCTTTCCACAAATATATGGGAATGTGTGTACACGCACACAAAACCACCAACCAATTTGAGAGACCTGTGC	Endogenous Tagging
	NOA1 C-terminal endogenous V5-tagging (pPOTvX), Fw	TCGTCCACTCCTTTCGACGGCGTTGTTGAGGAACTGAGCCTATCGGGACAAGCGGGAGGCGGTACGGGTGCGGGGATGGGTTCTGGTAGTGGTTCC	Endogenous Tagging
	NOA1 C-terminal endogenous V5-tagging (pPOTvX), Rv	GATGAATCAAACATCAGTGCATTGTGTTATACCCACAAAGGTCGGTCGGTTCTCCGCACAAACGGTAGCACGCCAGACCCAATTTGAGAGACCTGTGC	Endogenous Tagging
	TFB1M C-terminal endogenous V5-tagging (pPOTvX), Fw	GAGGAGGTGTGTAAGTTGGCAACCTTATGGCATCGGTTTCTTGAGGCGTCCTCCCAACAAGCGTATGGCTCAGGGACCGGTTCTGGTAGTGGTTCC	Endogenous Tagging
	TFB1M C-terminal endogenous V5-tagging (pPOTvX), Rv	ATAATATTGTTTATTTAAGTTTAATATACAGAATGGCACACTTACACGATATAGCCGATTCACCATATGATTCAGCATCCAATTTGAGAGACCTGTGC	Endogenous Tagging
	TbRbfA RNAi, Fw	ACAAGTTTGTACAAAAAAGCAGGCTAAGCTTACGATCCTGGAAGTTCTGCG	RNAi
	TbRbfA RNAi, Rv	ACCACTTTGTACAAGAAAGCTGGGTCTCGAGGGACATGCTTTAAGCGAGCG	RNAi
	mt-SAF16 RNAi, Fw	ACAAGTTTGTACAAAAAAGCAGGCTAAGCTTGGAAGGTGGAAAGGCTTCGA	RNAi
	mt-SAF16 RNAi, Rv	ACCACTTTGTACAAGAAAGCTGGGTCTCGAGAGTCGTGCAACTCGTCCATT	RNAi
	mt-SAF24 RNAi, Fw	CTGCTCGAGGGTACCGGTGGTTAAGCTCCCTGATG	RNAi
	mt-SAF24 RNAi, Rv	CAGAAGCTTGGATCCCAACCCGCCTACTGCG	RNAi
	p22 RNAi, Fw	CTGCTCGAGGGTACCTGAGTTGGAGGATGAACGCC	RNAi
	p22 RNAi, Rv	CAGAAGCTTGGATCCGTATCATTGACGCCACGTGC	RNAi
	mt-SAF24 RT-qPCR, Fw	GGCGGAGGTAGTTTACTCTATG	RT-qPCR
	mt-SAF24 RT-qPCR, Rv	CAACCTTCACCGTCTTCAATAAC	RT-qPCR
	β-tubulin RT-qPCR, Fw	TTCCGCACCCTGAAACTGA	RT-qPCR
	β-tubulin RT-qPCR, Rv	TGACGCCGGACACAACAG	RT-qPCR
	COII pre-edited/edited RT-qPCR, Fw	ATTACAGTGTAACCATGTATTGACATT	RT-qPCR
	COII pre-edited RT-qPCR, Rv	TTCATTACACCTACCAGGTTCTCT	RT-qPCR
	COII edited RT-qPCR, Rv	ATTTCATTACACCTACCAGGTATACAA	RT-qPCR
	RPS12 pre-edited RT-qPCR, Fw	CGACGGAGAGCTTCTTTTGAATA	RT-qPCR
	RPS12 pre-edited RT-qPCR, Rv	CCCCCCACCCAAATCTTT	RT-qPCR
	RPS12 edited RT-qPCR, Fw	CGTATGTGATTTTTGTATGGTTGTTG	RT-qPCR
	RPS12 edited RT-qPCR, Rv	ACACGTCGGTTACCGGAACT	RT-qPCR
	p22 RT-qPCR, Fw	CTATTTGAGTGCACGTGGCG	RT-qPCR
	p22 RT-qPCR, Rv	AATGCTGCTCAGCCACTCTT	RT-qPCR
	A6 pre-edited RT-qPCR, Fw	GAGAAGCAAGGAGGAGAA	RT-qPCR
	A6 pre-edited RT-qPCR, Rv	GCAAAGGCAATTCCCAAT	RT-qPCR
	A6 edited RT-qPCR, Fw	TTGCCGCCATATTACAGT	RT-qPCR
	A6 edited RT-qPCR, Rv	TCTATAACTCCAATAACAAACCAAAT	RT-qPCR
	TbRbfA RT-qPCR, Fw	AAGTACATGGAACCACCTATTC	RT-qPCR
	TbRbfA RT-qPCR, Rv	GTCGAACCTCCTTGCTTATC	RT-qPCR
	mt-SAF16 RT-qPCR, Fw	GAGTTGTGTGACGCTTTATTG	RT-qPCR
	mt-SAF16 RT-qPCR, Rv	CTCCTGCTCTAGGAAGAATTG	RT-qPCR
	mitochondrial 9S rRNA probe	AGGAGATAGGACTTGCCCT	Probe
	mitochondrial 12S rRNA probe	GGTACATATAGAACAACTGT	Probe
	cytosolic 5.8S rRNA probe	ATTGGGCAATGAAATGATTCTG	Probe

### Sheet: Antibodies
	Name	Target organism	Target MW (kDa)	Host	Dilution	Reference
	α-APRT	T. brucei	26	rabbit	1:500	Taleva et al., 2023 PMID: 37819951
	α-mt-Hsp70	T. brucei	71.5	mouse	1:5000	Panigrahi et al., 2008 PMID: 18073385
	α-Rieske	T. brucei	33	rabbit	1:1000	Doleželová, et al., 2020 PMID: 32520929
	α-NDUFA6	T. brucei	84	rabbit	1:1000	Doleželová, et al., 2020 PMID: 32520929
	α-COXEG7	L. tarentolae	40	rabbit	1:1000	Doleželová, et al., 2020 PMID: 32520929
	α-subunit β	T. brucei	53.5	rabbit	1:5000	Subrtova, et al., 2015 PMID: 25714685
	α-p18	T. brucei	18	rabbit	1:1000	Subrtova, et al., 2015 PMID: 25714685
	α-OSCP	T. brucei	27	rabbit	1:1000	Subrtova, et al., 2015 PMID: 25714685
	α-KREPA1	T. brucei	81	mouse	1:500	Panigrahi et al., 2001 PMID: 11564867
	α-KREPA2	T. brucei	63	mouse	1:500	Panigrahi et al., 2001 PMID: 11564867
	α-RESC13	T. brucei	32	rabbit	1:1000	Dixit et al., 2017 PMID 28143982
	α-MERS1	T. brucei	44	rabbit	1:1000	Dixit et al., 2017 PMID 28143982
	α-p22	T. brucei	25.3	rabbit	1:5000	Sprehe et al., 2010 PMID: 20392699
	α-c-myc	-	-	rabbit	1:5000	Sigma, C3956-.2MG
	α-V5	-	-	mouse	1:5000	Thermo Fisher, 37-7500
	α-FLAG	-	-	mouse	1:5000	Sigma-Aldrich, F1804-200UG
	IgG (H + L) HRP Conjugate	-		goat	1:2000	BioRad 172-1011
	IgG (H + L) HRP Conjugate	-		goat	1:2000	BioRad 172-1019

### Sheet: Reagents, instruments, software
	Name	Manufacturer/Supplier	Reference/Catalogue number
	Antibiotics
	G418 (Geneticin)	InvivoGen	ant-gn-1
	Hygromycin B	InvivoGen	ant-hg-2
	Phleomycin	InvivoGen	ant-ph-2p
	Puromycin	InvivoGen	ant-pr-1
	Blasticidin S	InvivoGen	ant-bl-1
	Ampicilin Na-salt	Biotech	1339801
	Tetracycline	Thermo Fisher	B21408
	Cell culture
	SDM-79 medium	Gibco/Thermo Fisher	07490916N
	Penicillin-streptomycin	Biosera/Biotech	XC-A4122/100
	Hemin	Glentham Life Sciences	GE9985,10
	Fetal Bovine Serum	Biowest	S1810-500
	Chemicals and reagents
	Sodium hydroxide	Lachner	10006-AP2-G1000-1
	Glucose	Glentham Life Sciences	GC6947,1
	Sodium chloride	Lachner	30093-AP0-G5000-1
	Trisodium citrate dihydrate	Lachner	30009-AP0-G1000-1
	Bovine serum albumin, fatty acid-free	Sigma-Aldrich	A7030
	Glycerol	Lachner	40058-AT0-M1000-1
	HEPES (4-(2-hydroxyethyl)-1-piperazineethanesulfonic acid)	Alchimica	1112GR100
	Potassium chloride	Lachner	30076-AP0-G1000-1
	Calcium chloride	Alchimica	LC-5912.4
	Potassium dihydrogen phosphate	Lachner	30140-1000G
	Dipotassium hydrogen phosphate	Lachner	30307-1000G
	Ethylenediaminetetraacetic acid	Glentham Life Sciences	GE4011,500
	Magnesium chloride	Lachner	30080-AP0-G0250-1
	Sodium acetate	Lachner	40121-AP0-G0500-1
	Ethanol	Lachner	20025-A96-M1000-1
	Isopropanol	Lachner	20037-CT0-M1000-1
	Sucrose	Lachner	40135-AP0-G0500-1
	Dithiothreitol	Glentham Life Sciences	GP1199,25
	Tris-HCl	AppliChem	A2264,1000
	Sorbitol	Glentham Life Sciences	GC2278,1
	Digitonin	Sigma-Aldrich	D141
	Bis-Tris/HCl	VWR	APOSBI3935
	ε-aminocaproic acid	Alchimica	GM8394
	Tricine	VWR	APOSBI9678T-500G
	Guanidinium thiocyanate	Sigma-Aldrich	G9277
	β-mercaptoethanol	Sigma-Aldrich	M3148
	Phenol:chloroform:isoamyl alcohol (25:24:1)	AppliChem	A2279
	Glycogen	Thermo Fisher	R0551
	Diethylpyrocarbonate	Sigma-Aldrich	D5758
	Formamide	VWR	24311.291
	Formaldehyde (37%)	AppliChem	141328.1211
	Agarose	MBP	CEB-P-0485-500
	MOPS (3-(N-morpholino)propanesulfonic acid)	Alchimica	GB2811,500
	Ficoll 400	Carl Roth	CN90.3
	Polyvinylpyrrolidone K90 (PVP K90)	AppliChem	A2260,0250
	Bovine serum albumin, for Denhardt's solution	Thermo Fisher	134730100
	Herring sperm DNA	Sigma-Aldrich	D3159
	Cycloheximide	—	—
	Tris(2-carboxyethyl)phosphine (TCEP)	—	—
	Chloroacetamide	—	—
	Triethylammonium bicarbonate (TEAB)	—	—
	Methanol	Lachner	20038-AT0-M5000-1
	Sodium dodecyl sulfate (SDS)	Lachner	40089-APO-G1000-1
	Glycine	Glentham/alchimica	GM2385,5
	Dimethyl suberimidate dihydrochloride	Sigma-Aldrich	179523
	Carbonyl cyanide-4-(trifluoromethoxy)phenylhydrazone) (FCCP)	VWR	APOSPC0578
	Detergents
	n-Dodecyl β-D-maltoside	Glycon Biochemical	D-10933
	Sarcosyl (N-lauroylsarcosine)	Glentham Life Sciences	GM9986
	Triton X-100	Thermo Fisher	A16046.AE
	Tween-20 (Polysorbate 20)	Glentham Life Sciences	GC9856,500
	Dyes & stains
	Bromophenol blue	Glentham Life Sciences	GT2874,5
	Xylene cyanol	Carl Roth	A513.2
	Ethidium bromide	Sigma-Aldrich	E1510
	Coomassie Brilliant Blue G-250	SERVA	17524
	Coomassie Brilliant Blue R-250	SERVA	1752502
	Tetramethylrhodamine ethyl ester (TMRE)	VWR	AATB22220
	Enzymes
	Expand High Fidelity PCR System	Sigma-Aldrich	11732641001
	Expand DNA Polymerase	Roche	4738250001
	OneTaq DNA Polymerase	NEB	M0480L
	KOD DNA Polymerase	Merck/Novagen	71085
	FastDigest NotI	Fisher Scientific	FD0594
	FastDigest BamHI	Fisher Scientific	FD0054
	FastDigest HindIII	Fisher Scientific	FD0505
	FastDigest XhoI	Fisher Scientific	FD0694
	FastDigest KpnI	Fisher Scientific	FD0524
	FastDigest EcoRI	Fisher Scientific	FD0274
	FastDigest NdeI	Fisher Scientific	FD0583
	T4 Polynucleotide Kinase (T4 PNK)	Fisher Scientific	EK0031
	T4 DNA Ligase	Fisher Scientific	M1801
	DNase I	AppliChem	A3778,0100
	Proteinase K, recombinant, PCR grade	Merck	3115879001
	Kits & master mixes
	Gibson Assembly Mix	NEB	E5510S
	TURBO DNA-free Kit	Fisher Scientific	AM1907
	EZNA Gel Extraction Kit (V-Spin)	VWR	D2500-01
	EZNA Tissue DNA Kit (V-Spin)	VWR	D3396-02
	EZNA Cycle-Pure Kit (V-Spin)	VWR	D6492-02
	EZNA Plasmid Mini Kit I (V-Spin)	VWR	D6943-02
	QuantiTect Reverse Transcription Kit	Qiagen	205311
	Pierce BCA Protein Assay Kit	Fisher Scientific	23225
	SYBR Green PCR Master Mix	Invitrogen	4367659
	PAGE and IP
	Clarity Western ECL Substrate	Bio-Rad	170-5061
	4–20% Tris-Glycine Plus SDS-PAGE gels	Thermo Fisher	XP04202BOX
	NativePAGE 3–12% Bis-Tris gels	Thermo Fisher	BN1001BOX
	PageRuler Prestained Protein Ladder	Thermo Fisher	26616
	Dynabeads Protein G	Thermo Fisher	10003D
	Protease inhibitors
	Protease Inhibitor Mini Tablets, EDTA-free (10 ml format)	Pierce/Fisher Scientific	A32955
	Protease Inhibitor Tablets, EDTA-free (50 ml format)	Pierce/Fisher Scientific	A32965
	Plasmids & bacterial strains
	E. coli XL1-Blue	Agilent	200130
	pLEW79	—	Wirtz et al., 1999 PMID: 10215027
	pHD2164	—	Bishola Tshitenge et al., 2022 PMID: 35312693
	pHD1344	—	Trotter et al., 2005 PMID: 16285922
	pPOTv5	—	Dean et al., 2015 PMID: 25567099
	pTrypSon	—	McAllaster et al., 2016 PMID: 27496178
	pAZ055	—	Gahura O, Mühleip A, et al., 2022 PMID: 36220811
	Radioactive reagents
	[γ-³²P]-ATP	Hartmann Analytic	FP401
	[³⁵S]-Met label mix	Hartmann Analytic	IS-103
	Equipment & instruments
	BD FACSymphony A1 flow cytometer	BD Biosciences	—
	BTX ECM 630 electroporator	BTX	ECM 630
	ChemiDoc Universal Hood III	Bio-Rad	721BR01118
	Amersham Typhoon 5 phosphorimager	Cytiva	—
	Stratalinker 1800 UV Crosslinker	Stratagene	—
	Dionex Ultimate 3000 nanoUHPLC	Thermo Fisher	—
	Orbitrap Exploris 480 (with FAIMS unit)	Thermo Fisher	—
	NanoDrop Ultra spectrophotometer	Thermo Fisher	—
	QuantStudio 7 Flex Real-Time PCR System	Applied Biosystems	—
	Software & databases
	ImageLab v6.0.1	Bio-Rad	—
	ImageJ 1.54g	https://imagej.net/ij/
	QuantStudio Real-Time PCR v1.7.2	Applied Biosystems	—
	BD FACSDiva v9.0.2	BD Biosciences	—
	GraphPad Prism v11.0.2	GraphPad	—
	Geneious version 2026.1	© 2026 Dotmatics	—
	MaxQuant	Max Planck Institute	Cox and Mann, 2008 PMID: 19029910
	Perseus	Max Planck Institute	Tyanova et al., 2016 PMID: 27809316
	Spectronaut	Biognosys	Bekker-Jensen et al., 2020 PMID: 32034161
	LeishGEdit	Online tool	Beneke et al., 2017 PMID: 28573017
	RNAit	Online tool	Redmond et al., 2003 PMID: 12706807
	TriTrypDB	Database	Shanmugasundram et al., 2023 PMID: 36656904

### Sheet: Cell lines
	List of cell lines generated in this study. All cell lines are Trypanosoma brucei procyclic form
	Name	Parental cell line	Genetic modifications	Selection markers
	PF SmOx	Lister strain 427	T7pol + tetR	Puro
	PF SmOx Cas9	Lister strain 427	T7pol + tetR + Cas9	Puro
	mt-SAF24 RNAi	PF SmOx	T7pol + tetR + mt-SAF24 RNAi + mt-SAF24:V5	Puro + Phleo + Hyg
	mt-SAF24 RNAi + mt-SAF24:V5	mt-SAF24 RNAi	T7pol + tetR + mt-SAF24 RNAi + mt-SAF24:V5	Puro + Phleo + Hyg
	TbRbfA RNAi	PF SmOx	T7pol + tetR + TbRbfA RNAi	Puro + Blast
	TbRbfA RNAi + mS64:V5	TbRbfA RNAi	T7pol + tetR + TbRbfA RNAi + mS64:V5	Puro + Blast + Hyg
	mt-SAF16 RNAi	PF SmOx	T7pol + tetR + mt-SAF16 RNAi	Puro + Blast
	mt-SAF16 RNAi + mS64:V5	mt-SAF16 RNAi	T7pol + tetR + mt-SAF16 RNAi + mS64:V5	Puro + Blast + Hyg
	p22:V5	PF SmOx	T7pol + tetR + p22:V5	Puro + Hyg
	p22 RNAi	PF SmOx	T7pol + tetR + p22 RNAi	Puro + Phleo
	p22 RNAi + p22:V5	p22 RNAi	T7pol + tetR + p22 RNAi + p22:V5	Puro + Phleo + Hyg
	p22 RNAi + mS64:V5	p22 RNAi	T7pol + tetR + p22 RNAi + mS64:V5	Puro + Phleo + Hyg
	NOA1:V5	PF SmOx	T7pol + tetR + NOA1:V5	Puro + Hyg
	TFB1M:V5	PF SmOx	T7pol + tetR + TFB1M:V5	Puro + Hyg
	mt-SAF24:Myc conditional	PF SmOx Cas9	T7pol + tetR + Cas9 + mt-SAF24:Myc conditional	Puro + Phleo
	mt-SAF24 cKO	mt-SAF24:Myc conditional	T7pol + tetR + Cas9 + mt-SAF24:Myc conditional + mt-SAF24 KO	Puro + Phleo + G418
	mt-SAF24 cKO + mt-SAF24ΔNTD:FLAG	mt-SAF24 cKO	T7pol + tetR + Cas9 + mt-SAF24:Myc conditional + mt-SAF24 KO + mt-SAF24ΔNTD:FLAG	Puro + Phleo + G418 + Blast
	mt-SAF24 cKO + mt-SAF24ΔNTD:FLAG + mt-SAF16::V5	mt-SAF24 cKO + mt-SAF24-ΔNTD:FLAG	T7pol + tetR + Cas9 + mt-SAF24:Myc conditional + mt-SAF24 KO + mt-SAF24ΔNTD:FLAG + mt-SAF16::V5	Puro + Phleo + G418 + Blast + Hyg
	Selection markers:
	Puro - puromycin resistance gene (pac)
	Phleo - phleomycin resistance gene
	Hyg - hygromycin resistance gene
	Blast - blasticidin resistance gene (bsd)
	G418 - G418/geneticin/neomycin resistance gene (neoR)

### Sheet: Sequences
	mt-SAF24-ΔNTDrec:FLAG nucleotide sequence:
	ATGCGGCGACTGATATCATCACACATTGTACTGCCGACGCTGGCAGCCTCACTTCGGTCACTGTACAGCCCACTATCCACGGGTGGAGCCGTTGTGAAATTGCCCGACGTGTGCGTTGTGCAAGTGTGTGATCACATGCAGCACGATCAGGGTGTTAAACGTCATGCACTCACAATTACGTATGGAGCCGACGGATTCCAGCTCAGGTCCCTCATACGACGTGTTCGTCGTGATCTGGAACGTCAATTGTCAAGTACATATTGGCAGTGTTACCAGACGAATGAGCGCGCTGCGTTTTTCGTGACAACGAAGGTTGCGAACGGTACGGCTGATCTCCTGACGACAAGTGTTACACAACAGTTGGTTGAACACACGGAGTCTATGGGATACAGCCTCGCA…
	mt-SAF24-ΔNTDrec:FLAG protein sequence:
	MRRLISSHIVLPTLAASLRSLYSPLSTGGAVVKLPDVCVVQVCDHMQHDQGVKRHALTITYGADGFQLRSLIRRVRRDLERQLSSTYWQCYQTNERAAFFVTTKVANGTADLLTTSVTQQLVEHTESMGYSLASSYVTLSPDVVHTSVRMLIHNFTFRRSRRVEVEPGDGIALGEGSETIEAEPNIPTMHVGPRREPLNAAESIPPRNERAVNIWTVDDYKDDDDK
